# A genome wide search for non-additive allele effects identifies *PSKH2* as involved in the variability of Factor V activity

**DOI:** 10.1101/2024.02.08.579474

**Authors:** Blandine Gendre, Angel Martinez-Perez, Marcus E Kleber, Astrid van Hylckama Vlieg, Anne Boland, Robert Olaso, Marine Germain, Gaëlle Munsch, Angela Patricia Moissl, Pierre Suchon, Juan Carlos Souto, José Manuel Soria, CHARGE Hemostasis working group, Jean-François Deleuze, Winfried März, Frits R Rosendaal, Maria Sabater-Lleal, Pierre-Emmanuel Morange, David-Alexandre Trégouët

## Abstract

**Background:** Factor V (FV) is a key molecular player in the coagulation cascade. FV plasma levels have been associated with several human diseases, including thrombosis, bleeding and diabetic complications. So far, two genes have been robustly found through genome wide association analyses to contribute in the inter-individual variability of plasma FV levels: structural F5 gene and PLXDC2.

**Methods:** We used the underestimated Brown-Forsythe methodology implemented in the Quicktest software to search for non-additive genetic effects that could contribute to the inter-individual variability of FV plasma activity. QUICKTEST was applied to 4 independent GWAS studies (LURIC, MARTHA, MEGA and RETROVE) totaling 4,505 participants of European ancestry with measured FV plasma levels. Results obtained in the 4 cohorts were meta-analyzed using a fixed-effect model. Additional analyses involved exploring haplotype and gene×gene interactions in downstream investigations.

**Results:** We observed a genome-wide significant signal at *PSKH2* locus, on chr8q21.3 with lead variant rs75463553 with no evidence for heterogeneity across cohorts (p = 0.518). Although rs75463553 did not show association with mean FV levels (p = 0.49), it demonstrated a robust significant (p = 8.4 10^-9^) association with the variance of FV plasma levels. Further analyses confirmed the reported association of *PSKH2* with neutrophil biology and revealed that rs75463553 likely interact with two loci, *GRIN2A* and *POM121L12*, known for their involvement in smoking biology.

**Conclusions:** This comprehensive approach identifies the role of *PSKH2* as a novel molecular player in the genetic regulation of FV, shedding light on the contribution of neutrophils to FV biology.
