## Supplementary Tables for "A genome wide search for non-additive allele effects identifies *PSKH2* as involved in the variability of Factor V activity"

### Sheet: SupplTable1
Supplementary Table 1: Description of participating studies
Study	Acronym	Design	European ancestry cases	Years (baseline for cohort)	Population	Genotyping chip and version	Imputation panel, version, and software
LUdwigshafen RIsk and Cardiovascular Health	LURIC	Cohort	1.833	1997-2000	Southwestern Germany	Affymetrix SNP array 6.0	TOPMED
MARseille THrombosis Association	MARTHA	Cohort	1.011	1994-2005	France	Human660W Quad Beadchip + Illumina Human610-Quad (cases) / Illumina Human610-Quad (controls)	1000G Phase I Integrated Release Version 2 Haplotypes (2010-11 data freeze, 2012-02-14 haplotypes) using MACH (v1.0.18.c) and Minimac (release 2011-10-27)imputation software
Multiple Environmental and Genetic Assessment	MEGA	Case/Control	865	1999-2004	The Netherlands	Human660W Quad Beadchip (cases) / Illumina Human610-Quad (controls)	1000G Phase I Integrated Release Version 2 Haplotypes (2010-11 data freeze, 2012-02-14 haplotypes) using MACH (v1.0.18.c) and Minimac (release 2011-10-27) imputation software
Riesgo de Enfermedad TROmboembolica VEnosa	RETROVE	Case/Control	796	2012-2015	Spanish	Illumina Infinium Global Screening Array-24 v3.0	1000G Phase 3 v5 (GRCh37/hg19), Michigan imputation server, Phasing: Eagle v2.4

### Sheet: SupplTable2
Supplementary Table 2 : Linkage disequilibrium between rs75463553 and 6 others nearby SNPs with genome wide significant BF p-value
MarkerName	avsnp150	BF pvalue	Chr	End	Ref	Alt	Func.refGene	Gene.refGene	GeneDetail.refGene		pairwise r2 with rs75463553
8:87222131	rs75463553	3.455e-09	8	87222131	G	T	intergenic	ATP6V0D2;SLC7A13	dist=55677;dist=4162		-
8:87177166	rs75254296	4.635e-09	8	87177166	G	A	intergenic	ATP6V0D2;SLC7A13	dist=10712;dist=49127		0.99
8:87155225	rs75594898	6.45e-09	8	87155225	C	T	intronic	ATP6V0D2	NA		0.98
8:87199314	rs111957706	7.5e-09	8	87199314	C	T	intergenic	ATP6V0D2;SLC7A13	dist=32860;dist=26979		1
8:87203781	rs11779493	8.25e-09	8	87203781	C	G	intergenic	ATP6V0D2;SLC7A13	dist=37327;dist=22512		1
8:87223398	rs112460562	3.39e-08	8	87223398	G	A	intergenic	ATP6V0D2;SLC7A13	dist=56944;dist=2895		0.87
8:87221919	rs77492193	3.59e-08	8	87221919	C	T	intergenic	ATP6V0D2;SLC7A13	dist=55465;dist=4374		0.87
Pairwise linkage disequilibrium r2 estimated from the https://ldlink.nih.gov/?tab=ldmatrix webtool based on the European ancestry population

### Sheet: SupplTable3
	Supplementary Table 3: Association of rs75463553 and rs112460562 derived haplotypes with FV activity
				LURIC		MARTHA		MEGA		RETROVE
	Diplotypes			N (%)	Mean (SD)	N (%)	Mean (SD)	N (%)	Mean (SD)	N (%)	Mean (SD)
	H1	H1		1299 (71%)	1.32 (0.212)	754 (75%)	1.06 (0.225)	595 (69%)	0.96 (0.176)	603 (76%)	0.99 (0.195)
	H1	H2		36 (2%)	1.14 (0.184)	25 (2%)	1.06 (0.201)	19 (2%)	0.99 (0.155)	32 (4%)	0.97 (0.186)
	H1	H3		458 (25%)	1.14 (0.228)	219 (22%)	1.09 (0.266)	233 (27%)	0.95 (0.218)	147 (18%)	1.00 (0.218)
	H2	H3		4 (<1%)	1.02 (0.165)	3 (<1%)	1.13 (0.15)	2 (<1%)	1.04 (0.178)	6 (<1%)	0.96 (0.274)
	H3	H3		34 (2%)	1.06 (0.185)	10 (1%)	1.08 (0.261)	16 (2%)	0.91 (0.157)	8 (1%)	1.12 (0.292)
				p* = 0.19		p* = 0.28		p* = 0.60		p** = 0.46
	H1 haplotype is defined by rs75463553-G and rs112460562-G alleles
	H2 haplotype is defined by rs75463553-G and rs112460562-A alleles
	H3 haplotype is defined by rs75463553-T and rs112460562-A alleles
	Due to strong LD between polymorphims (D' ~ +1), diplotypes were unambiguously determined in 99.9%, 100%, 100% and 100% individuals in LURIC, MARTHA , MEGA and RETROVE , respectively
	* association was tested using linear model adjusted for age and sex (Wald test statistic with 4 degrees of freedom).
	** association was tested using chi-square distribution adjusted for age and sex (with R function "haplo.score" and 2 degrees of freedom)

### Sheet: SupplTable4
Supplementary Table 4 : Results of the Brown-Forest test statistic applied to rs75463553 on FV activity according to platelets and smoking
		N	g ± SE	p
	(Platelets ≤ 230 ) & Non Smokers	620	0.211 ± 0.062	3.60 x 10-4
	(Platelets ≤ 230 ) & Smokers	677	0.082 ± 0.053	6.05 x 10-2
	(Platelets > 230 ) & Non Smokers	728	0.142 ± 0.057	6.40 x 10-3
	(Platelets > 230 ) & Smokers	616	-0.060 ± 0.059	8.45 x 10-1

### Sheet: SupplTable5
Supplementary Table 5 : Pattern of correlations between F5 activity, neutrophils and platelets in LURIC, MARTHA and RETROVE
		LURIC	MARTHA	RETROVE
				Controls	Cases
	F5-Neutrophils	r = 0.02	r = 0.13*	r =0.03	r =0.03
	F5-Platelets	r = 0.01	r = 0.16*	r =0.08	r =0.02
	Neutrophils-Platelets	r = 0.28**	r = 0.27**	r = 0.39**	r =0.35**
	Correlations were adjusted for age and sex.
	*: p < 10-2; ** p < 10-10

### Sheet: SupplTable6
Supplementary Table 5 : Top significant rs75463553 x SNP interactions on FV activity
Chr	Start	End	rsID	coordinate	Ref	Alt	beta	se	p.value	Q_statistic	Q_p.value	i2	n_studies	n_samples	effects	Func.refGene	Gene.refGene	GeneDetail.refGene
16	9873465	9873465	rs7190785	16:9873465	G	A	0.028438	0.005104	2.59e-08	4.168366	0.243848	0.280294	4	4505	+++-	intronic	GRIN2A	NA
16	9867387	9867387	rs2267772	16:9867387	C	G	0.027761	0.005102	5.4e-08	3.892542	0.273304	0.229295	4	4505	+++-	intronic	GRIN2A	NA
7	51810181	51810181	rs6975399	7:51810181	T	C	0.02736	0.005053	6.27e-08	1.175765	0.758822	0	4	4505	++++	intergenic	LOC107986794;POM121L12	dist=349228;dist=1293145
7	51802940	51802940	rs2329809	7:51802940	G	C	0.027188	0.005058	7.8e-08	1.082319	0.781344	0	4	4505	++++	intergenic	LOC107986794;POM121L12	dist=341987;dist=1300386
7	51803403	51803403	rs6421724	7:51803403	G	C	0.027188	0.005058	7.8e-08	1.082319	0.781344	0	4	4505	++++	intergenic	LOC107986794;POM121L12	dist=342450;dist=1299923
12	20146527	20146527	rs2728632	12:20146527	C	A	0.031764	0.005913	7.95e-08	1.476522	0.687699	0	4	4505	++++	intergenic	AEBP2;LINC02398	dist=471366;dist=21092
7	51801059	51801059	rs6964878	7:51801059	T	A	0.027113	0.005064	8.79e-08	0.976648	0.806902	0	4	4505	++++	intergenic	LOC107986794;POM121L12	dist=340106;dist=1302267
7	51801420	51801420	rs10225572	7:51801420	A	G	0.027113	0.005064	8.79e-08	0.975254	0.807239	0	4	4505	++++	intergenic	LOC107986794;POM121L12	dist=340467;dist=1301906
7	51799636	51799636	rs6592949	7:51799636	A	G	0.027122	0.005068	8.92e-08	0.992586	0.803046	0	4	4505	++++	intergenic	LOC107986794;POM121L12	dist=338683;dist=1303690
7	51804814	51804814	rs6947810	7:51804814	T	G	0.026896	0.005049	1.02e-07	1.193129	0.754653	0	4	4505	++++	intergenic	LOC107986794;POM121L12	dist=343861;dist=1298512
7	51796846	51796846	rs10243640	7:51796846	G	C	0.0267	0.005063	1.37e-07	1.331053	0.721773	0	4	4505	++++	intergenic	LOC107986794;POM121L12	dist=335893;dist=1306480
7	51798888	51798888	rs965277	7:51798888	T	C	0.026679	0.005061	1.38e-07	1.135409	0.768534	0	4	4505	++++	intergenic	LOC107986794;POM121L12	dist=337935;dist=1304438
7	51794489	51794489	rs6952401	7:51794489	A	G	0.026673	0.005064	1.42e-07	1.341977	0.71919	0	4	4505	++++	intergenic	LOC107986794;POM121L12	dist=333536;dist=1308837
20	48837478	48837478	rs6012878	20:48837478	G	A	0.024985	0.004779	1.75e-07	2.542751	0.467614	0	4	4505	+++-	intergenic	CEBPB;SMIM25	dist=28251;dist=46545
7	12889825	12889825	rs117950602	7:12889825	C	T	0.075224	0.014596	2.6e-07	4.672269	0.197429	0.357914	4	4505	++++	intergenic	ARL4A;ETV1	dist=159242;dist=1041031
7	51798483	51798483	rs6977872	7:51798483	T	G	0.025831	0.005076	3.67e-07	1.281882	0.73344	0	4	4505	++++	intergenic	LOC107986794;POM121L12	dist=337530;dist=1304843
5	174022012	174022012	rs10462905	5:174022012	A	C	0.024506	0.004816	3.69e-07	2.290987	0.51425	0	4	4505	++++	intergenic	LINC01411;MSX2	dist=67870;dist=129573
20	48836248	48836248	rs6125942	20:48836248	C	T	0.025333	0.004983	3.77e-07	2.439639	0.486298	0	4	4505	+++-	intergenic	CEBPB;SMIM25	dist=27021;dist=47775
5	174019102	174019102	rs11134862	5:174019102	T	C	0.024435	0.004817	4e-07	2.315781	0.509504	0	4	4505	++++	intergenic	LINC01411;MSX2	dist=64960;dist=132483
5	174019318	174019318	rs10866681	5:174019318	G	A	0.024435	0.004817	4e-07	2.315781	0.509504	0	4	4505	++++	intergenic	LINC01411;MSX2	dist=65176;dist=132267
2	12812021	12812021	rs60270222	2:12812021	G	C	-0.032361	0.00638	4.01e-07	0.88803	0.828315	0	4	4505	----	intergenic	MIR3681HG;TRIB2	dist=93547;dist=44977
3	13065508	13065508	rs79380997	3:13065508	C	T	0.056405	0.011136	4.16e-07	6.075904	0.107975	0.506246	4	4505	++++	intronic	IQSEC1	NA
5	174024662	174024662	rs2171887	5:174024662	C	T	0.024449	0.004835	4.36e-07	2.851215	0.415138	0	4	4505	++++	intergenic	LINC01411;MSX2	dist=70520;dist=126923
5	174038537	174038537	rs1812351	5:174038537	G	T	-0.024465	0.004849	4.61e-07	2.830631	0.418482	0	4	4505	----	intergenic	LINC01411;MSX2	dist=84395;dist=113048
3	13066017	13066017	rs79623279	3:13066017	C	T	0.05597	0.011095	4.63e-07	6.293824	0.098158	0.523342	4	4505	++++	intronic	IQSEC1	NA
5	174020862	174020862	rs13183790	5:174020862	C	G	0.024235	0.004813	4.85e-07	2.207117	0.530548	0	4	4505	++++	intergenic	LINC01411;MSX2	dist=66720;dist=130723
16	10143985	10143985	rs72772372	16:10143985	G	A	0.109567	0.021772	4.94e-07	3.591593	0.309076	0.164716	4	4505	++++	intronic	GRIN2A	NA
2	12816878	12816878	rs62124716	2:12816878	T	C	-0.03206	0.006381	5.15e-07	0.824733	0.843543	0	4	4505	----	intergenic	MIR3681HG;TRIB2	dist=98404;dist=40120
11	134719123	134719123	rs2661967	11:134719123	C	T	0.034934	0.006958	5.24e-07	7.255897	0.064174	0.586543	4	4505	+++-	intergenic	LINC02714;LOC100507548	dist=85418;dist=136123
5	174022174	174022174	rs10462906	5:174022174	G	A	0.024176	0.004823	5.46e-07	2.204243	0.531113	0	4	4505	++++	intergenic	LINC01411;MSX2	dist=68032;dist=129411
5	174027190	174027190	rs34432726	5:174027190	T	G	0.024261	0.004841	5.5e-07	2.638795	0.450729	0	4	4505	++++	intergenic	LINC01411;MSX2	dist=73048;dist=124395
16	8191278	8191278	rs77178386	16:8191278	G	C	0.025594	0.005113	5.67e-07	5.570837	0.134463	0.461481	4	4505	+++-	intergenic	RBFOX1;TMEM114	dist=427936;dist=396293
16	8190300	8190300	rs12051286	16:8190300	G	A	0.02555	0.005111	5.87e-07	5.592065	0.133235	0.463526	4	4505	+++-	intergenic	RBFOX1;TMEM114	dist=426958;dist=397271
11	134713046	134713046	rs2661985	11:134713046	G	A	0.034661	0.006934	5.88e-07	7.410371	0.059907	0.595162	4	4505	+++-	intergenic	LINC02714;LOC100507548	dist=79341;dist=142200
2	34229098	34229098	rs75358660	2:34229098	A	T	0.051299	0.010308	6.59e-07	2.753637	0.431189	0	4	4505	+++-	ncRNA_intronic	LINC01317	NA
16	8189399	8189399	rs72769336	16:8189399	C	A	0.025429	0.00512	6.95e-07	5.650877	0.129888	0.469109	4	4505	+++-	intergenic	RBFOX1;TMEM114	dist=426057;dist=398172
5	174022256	174022256	rs10463038	5:174022256	C	T	0.023977	0.004828	6.96e-07	2.15721	0.540426	0	4	4505	++++	intergenic	LINC01411;MSX2	dist=68114;dist=129329
12	20144754	20144754	rs10770588	12:20144754	G	A	0.027316	0.005501	6.97e-07	1.21673	0.748995	0	4	4505	++++	intergenic	AEBP2;LINC02398	dist=469593;dist=22865
4	177985932	177985932	rs6552211	4:177985932	C	A	-0.024047	0.004851	7.29e-07	3.891514	0.273419	0.229092	4	4505	---+	intergenic	LINC02509;NEIL3	dist=184178;dist=245096
16	8170128	8170128	rs7195613	16:8170128	G	A	0.025252	0.005099	7.48e-07	6.520195	0.088869	0.539891	4	4505	+++-	intergenic	RBFOX1;TMEM114	dist=406786;dist=417443
1	197691802	197691802	rs139246433	1:197691802	A	G	0.075297	0.01521	7.53e-07	1.707407	0.635288	0	4	4505	++++	intronic	DENND1B	NA
12	77767267	77767267	rs10777133	12:77767267	G	A	0.024818	0.005018	7.73e-07	2.618657	0.454228	0	4	4505	+++-	intergenic	E2F7;NAV3	dist=307918;dist=457407
16	8186565	8186565	rs72769331	16:8186565	T	C	0.025275	0.005112	7.77e-07	6.007656	0.111238	0.500637	4	4505	+++-	intergenic	RBFOX1;TMEM114	dist=423223;dist=401006
16	8183955	8183955	rs1381538	16:8183955	C	G	0.025279	0.005114	7.82e-07	6.338463	0.096256	0.526699	4	4505	+++-	intergenic	RBFOX1;TMEM114	dist=420613;dist=403616
16	8187915	8187915	rs57044692	16:8187915	T	A	0.025264	0.005112	7.85e-07	5.801387	0.121683	0.482882	4	4505	+++-	intergenic	RBFOX1;TMEM114	dist=424573;dist=399656
2	133345830	133345830	rs62169694	2:133345830	T	A	0.08947	0.018126	8.12e-07	6.276059	0.098925	0.521993	4	4505	++++	intronic	GPR39	NA
16	8177294	8177294	rs17745873	16:8177294	C	T	0.025227	0.005111	8.14e-07	5.770909	0.123304	0.480151	4	4505	+++-	intergenic	RBFOX1;TMEM114	dist=413952;dist=410277
16	8177312	8177312	rs17745885	16:8177312	G	C	0.025227	0.005111	8.14e-07	5.770909	0.123304	0.480151	4	4505	+++-	intergenic	RBFOX1;TMEM114	dist=413970;dist=410259
16	8177373	8177373	rs72769314	16:8177373	G	A	0.025227	0.005111	8.14e-07	5.770909	0.123304	0.480151	4	4505	+++-	intergenic	RBFOX1;TMEM114	dist=414031;dist=410198
16	8187916	8187916	rs57507168	16:8187916	T	A	0.025253	0.00512	8.27e-07	5.813683	0.121035	0.483976	4	4505	+++-	intergenic	RBFOX1;TMEM114	dist=424574;dist=399655
16	8176526	8176526	rs11077265	16:8176526	C	A	0.02519	0.005111	8.45e-07	5.780622	0.122785	0.481025	4	4505	+++-	intergenic	RBFOX1;TMEM114	dist=413184;dist=411045
16	8171747	8171747	rs77752486	16:8171747	G	C	0.025072	0.005101	9.03e-07	5.706318	0.126806	0.474267	4	4505	+++-	intergenic	RBFOX1;TMEM114	dist=408405;dist=415824
16	8173036	8173036	rs67170107	16:8173036	C	G	0.025072	0.005101	9.03e-07	5.706318	0.126806	0.474267	4	4505	+++-	intergenic	RBFOX1;TMEM114	dist=409694;dist=414535
16	8172691	8172691	rs9933015	16:8172691	C	T	0.025101	0.005108	9.09e-07	5.93742	0.114695	0.49473	4	4505	+++-	intergenic	RBFOX1;TMEM114	dist=409349;dist=414880
12	55523685	55523685	rs12303066	12:55523685	C	T	-0.023073	0.005141	7.29e-06	5.867968	0.118214	0.48875	4	4505	----	exonic	OR9K2	NA
12	55523860	55523860	rs7305779	12:55523860	A	C	-0.023073	0.005141	7.29e-06	5.867968	0.118214	0.48875	4	4505	----	exonic	OR9K2	NA
12	55524172	55524172	rs7306491	12:55524172	G	A	-0.023073	0.005141	7.29e-06	5.867968	0.118214	0.48875	4	4505	----	exonic	OR9K2	NA
12	55524314	55524314	rs7137261	12:55524314	T	C	-0.023073	0.005141	7.29e-06	5.867968	0.118214	0.48875	4	4505	----	exonic	OR9K2	NA
12	55641075	55641075	rs7301705	12:55641075	A	G	-0.022996	0.005201	9.92e-06	5.388984	0.145431	0.443309	4	4505	----	exonic	OR6C74	NA
12	55641328	55641328	rs6581025	12:55641328	G	A	-0.022926	0.005199	1.05e-05	5.431036	0.142822	0.447619	4	4505	----	exonic	OR6C74	NA
12	55641295	55641295	rs4388990	12:55641295	A	G	-0.022822	0.005202	1.16e-05	5.520588	0.137412	0.45658	4	4505	----	exonic	OR6C74	NA
1	2488153	2488153	rs4870	1:2488153	A	G	-0.020988	0.004825	1.38e-05	8.3866	0.038662	0.642287	4	4505	---+	exonic	TNFRSF14	NA
11	76372052	76372052	rs3740779	11:76372052	A	G	-0.019728	0.005025	8.73e-05	4.818664	0.185567	0.377421	4	4505	----	exonic	LRRC32	NA
2	160901517	160901517	rs4665143	2:160901517	A	G	-0.019434	0.004965	9.15e-05	2.628851	0.452454	0	4	4505	---+	exonic	PLA2R1	NA

### Sheet: SupplTable7
Supplementary Table 6 : Association of rs75463553 and rs7190785 on FV activity
			rs7190785
		rs75463553	GG	GA	AA	β±SE (1)	p
	LURIC	GT heterozygotes	1.08 (0.19) N = 70	1.14 (0.23) N = 208	1.16 (0.23) N = 186	0.03 ± 0.01	0.041
		Non GT heterozygotes	1.15 (0.21) N = 143	1.13 (0.21) N = 649	1.12 (0.21) N = 577	-0.01 ± 0.01	0.113
	MARTHA	GT heterozygotes	0.98 (0.23) N = 21	1.05 (0.25) N = 103	1.17 (0.27) N = 98	0.10 ± 0.02	1.23 x 10-4
		Non GT heterozygotes	1.07 (0.22) N = 97	1.05 (0.22) N = 336	1.06 (0.23) N = 356	-0.01 ± 0.01	0.417
	MEGA	GT heterozygotes	0.84 (0.15) N = 23	0.93 (0.20) N = 110	0.98 (0.24) N = 102	0.06 ± 0.02	0.004
		Non GT heterozygotes	0.94 (0.15) N = 23	0.97 (0.17) N = 297	0.95 (0.18) N = 253	-0.003 ± 0.01	0.756
	RETROVE	GT heterozygotes	1.02 (0.21) N = 11	1.00 (0.24) N = 63	0.98 (0.20) N = 79	-0.0017 ± 0.027	0.949
		Non GT heterozygotes	1.01 (0.16) N = 55	0.99 (0.19) N = 280	1.00 (0.20) N = 308	0.0015 ± 0.0116	0.898
	(1) additive allele effect of the rs7190785 on FV activity adjusted for age and sex, further on VT status in RETROVE
